# Systematic comparative benchmarking of computational methods for the detection of transposable elements in long-read sequencing data

**DOI:** 10.1101/2025.09.29.679192

**Authors:** Nogayhan Seymen, Renato Santos, Ramya Lakshmanan, Simon Topp, Ammar Al-Chalabi, Ahmad Al Khleifat, Gerome Breen, Richard JB Dobson, John P Quinn, Mohammad M. Karimi, Alfredo Iacoangeli

## Abstract

**Background:** Mobile element insertions, particularly transposable elements (TEs) such as Alu, LINE-1 (L1), SVA, and endogenous retroviruses (ERVs), represent a major source of human genetic variation and have been implicated in evolution, genomic instability, and disease. Although long-read sequencing generally outperforms short-read sequencing for the characterisation of such elements, their accurate detection with long-reads remains challenging, with different computational tools adopting varying approaches and producing divergent call sets. As gold standards currently do not exist for TE detection, benchmarking these methods is essential to understand their strengths, limitations, and biases. Here, we systematically evaluate the performance of available state-of-the-art TE detection tools on both simulated and real human genome data using highly characterised samples from the Genome in a Bottle consortium, population level reference databases and an in-house collection for which matching short-read sequencing data are available.

**Results:** Our results show significant differences in calling strategies, leading to substantial variation in precision, recall, and the spectrum of TE families detected across tools. Our benchmark also displays the differences between short-read and long-read calls, highlighting the importance of appropriate method selection.

**Conclusions:** The benchmarking results presented here will aid TE researchers make better informed decisions on which tool to use in their long-read TE analyses. Strengths and limitations of different tools have been highlighted in depth as well as their computational requirements, which will result in less time spent finding the best tool for the job and promote faster TE research.
