## Supplementary Table 1 for "Systematic comparative benchmarking of computational methods for the detection of transposable elements in long-read sequencing data"

### Sheet: Supp. Table 1a
tool	sample_id	recall	precision	f1_score
xTea	simData_40	0.957675	0.998948	0.977876
xTea	simData_10	0.957203	0.999029	0.977669
xTea	simData_20	0.955415	0.999263	0.976847
sTELLeR	simData_40	0.956313	0.996426	0.975958
sTELLeR	simData_10	0.955445	0.996711	0.975642
sTELLeR	simData_20	0.953789	0.997507	0.975159
PALMER	simData_20	0.95769	0.979879	0.968658
PALMER	simData_10	0.959529	0.976487	0.967934
sTELLeR	simData_5	0.936132	0.998749	0.966427
PALMER	simData_40	0.96045	0.971774	0.966079
xTea	simData_5	0.93793	0.994117	0.965207
PALMER	simData_5	0.939493	0.987429	0.962865
TLDR	simData_10	0.932909	0.95634	0.944479
TLDR	simData_20	0.93147	0.957616	0.944362
TLDR	simData_40	0.934066	0.954777	0.944308
TLDR	simData_5	0.916745	0.951404	0.933753

### Sheet: Supp. Table 1b
te_family	tool	sample_id	recall	precision	f1_score
HERV	xTea	simData_40	0.971072	0.999516	0.985089
HERV	sTELLeR	simData_40	0.972013	0.997827	0.984751
HERV	sTELLeR	simData_10	0.970357	0.998696	0.984323
HERV	xTea	simData_10	0.969344	0.999739	0.984307
HERV	xTea	simData_20	0.966092	0.999703	0.98261
HERV	sTELLeR	simData_20	0.966379	0.998812	0.982328
HERV	PALMER	simData_10	0.975424	0.986674	0.981017
HERV	PALMER	simData_20	0.972126	0.987161	0.979586
HERV	PALMER	simData_40	0.977187	0.981342	0.97926
SVA	xTea	simData_40	0.955089	1	0.977029
L1	xTea	simData_10	0.954257	0.999763	0.97648
L1	xTea	simData_20	0.953811	0.999523	0.976132
L1	xTea	simData_40	0.952478	0.999288	0.975322
SVA	xTea	simData_10	0.952618	0.998398	0.974971
SVA	sTELLeR	simData_40	0.952191	0.996966	0.974064
L1	sTELLeR	simData_20	0.952446	0.995955	0.973715
L1	sTELLeR	simData_10	0.952672	0.993858	0.972829
SVA	PALMER	simData_40	0.955813	0.990244	0.972724
SVA	xTea	simData_20	0.948247	0.998243	0.972603
L1	sTELLeR	simData_40	0.951573	0.99362	0.972142
SVA	sTELLeR	simData_10	0.948414	0.996787	0.971999
SVA	PALMER	simData_10	0.953382	0.990866	0.971762
Alu	xTea	simData_40	0.94486	0.999526	0.971424
Alu	xTea	simData_10	0.944411	0.999201	0.971034
Alu	xTea	simData_20	0.942746	0.999835	0.970451
SVA	sTELLeR	simData_20	0.944491	0.997356	0.970204
SVA	PALMER	simData_20	0.949082	0.991714	0.96993
HERV	PALMER	simData_5	0.943995	0.995131	0.968889
HERV	sTELLeR	simData_5	0.939376	1	0.968741
Alu	sTELLeR	simData_40	0.941871	0.996995	0.968649
Alu	sTELLeR	simData_10	0.94139	0.996801	0.968303
L1	PALMER	simData_20	0.955176	0.981759	0.968285
Alu	TLDR	simData_20	0.940094	0.997517	0.967954
HERV	TLDR	simData_40	0.940028	0.997504	0.967914
Alu	sTELLeR	simData_20	0.940094	0.997352	0.967877
L1	sTELLeR	simData_5	0.938929	0.998401	0.967752
HERV	TLDR	simData_10	0.938434	0.998921	0.967734
L1	PALMER	simData_40	0.955193	0.97935	0.967121
Alu	TLDR	simData_10	0.938973	0.996953	0.967095
Alu	TLDR	simData_40	0.93948	0.994778	0.966339
L1	PALMER	simData_10	0.955389	0.97662	0.965888
HERV	TLDR	simData_20	0.934195	0.998771	0.965405
L1	xTea	simData_5	0.940132	0.990491	0.964655
HERV	xTea	simData_5	0.938799	0.990859	0.964127
L1	PALMER	simData_5	0.941035	0.987062	0.963499
Alu	TLDR	simData_5	0.925743	0.999332	0.961131
Alu	xTea	simData_5	0.92533	0.998664	0.9606
Alu	sTELLeR	simData_5	0.922649	0.998215	0.958945
SVA	TLDR	simData_40	0.918146	0.999212	0.956965
SVA	PALMER	simData_5	0.92	0.995035	0.956048
SVA	sTELLeR	simData_5	0.91541	0.998569	0.955183
Alu	PALMER	simData_20	0.94337	0.967056	0.955066
SVA	TLDR	simData_10	0.913642	0.99833	0.95411
Alu	PALMER	simData_10	0.945166	0.961432	0.95323
HERV	TLDR	simData_5	0.911663	0.998735	0.953215
Alu	PALMER	simData_5	0.926155	0.980563	0.952583
SVA	xTea	simData_5	0.919344	0.98802	0.952446
L1	TLDR	simData_40	0.908577	0.99702	0.950746
L1	TLDR	simData_10	0.907609	0.997511	0.950439
SVA	TLDR	simData_20	0.906511	0.998621	0.950339
L1	TLDR	simData_20	0.906485	0.997996	0.950042
Alu	PALMER	simData_40	0.945756	0.950015	0.947881
L1	TLDR	simData_5	0.895909	0.993329	0.942107
SVA	TLDR	simData_5	0.872787	0.995512	0.930119

### Sheet: Supp. Table 1c
tool	sample_id	Recall	Precision	F1-Score
PALMER + xTea	simData_40	0.957272	0.999684	0.978018
PALMER + xTea	simData_10	0.956789	0.999622	0.977737
PALMER + xTea	simData_20	0.955035	0.99983	0.976919
sTELLeR + xTea	simData_40	0.954497	0.999894	0.976669
PALMER + sTELLeR + xTea	simData_40	0.954094	0.999894	0.976457
sTELLeR + xTea	simData_10	0.953791	0.999946	0.976323
PALMER + sTELLeR + xTea	simData_10	0.953378	0.999946	0.976107
PALMER + sTELLeR	simData_40	0.95591	0.996581	0.975822
sTELLeR + xTea	simData_20	0.952164	0.999943	0.975469
PALMER + sTELLeR	simData_10	0.955032	0.996763	0.975451
PALMER + sTELLeR + xTea	simData_20	0.951785	0.999943	0.97527
PALMER + sTELLeR	simData_20	0.95341	0.997506	0.97496
PALMER + xTea	simData_5	0.937774	0.999417	0.967614
sTELLeR + xTea	simData_5	0.935194	1	0.966512
PALMER + sTELLeR + xTea	simData_5	0.935038	1	0.966428
PALMER + sTELLeR	simData_5	0.935976	0.998749	0.966344
PALMER + TLDR	simData_40	0.933007	0.99682	0.963859
PALMER + TLDR	simData_10	0.931876	0.997841	0.963731
PALMER + TLDR + xTea	simData_40	0.930182	0.999729	0.963702
TLDR + xTea	simData_40	0.930586	0.999079	0.963617
PALMER + TLDR + xTea	simData_10	0.92955	0.999889	0.963437
TLDR + xTea	simData_10	0.929963	0.999389	0.963427
PALMER + TLDR	simData_20	0.930495	0.998082	0.963104
sTELLeR + TLDR	simData_40	0.928871	0.99962	0.962947
TLDR + xTea	simData_20	0.928544	0.999533	0.962732
PALMER + sTELLeR + TLDR	simData_40	0.928467	0.99962	0.96273
PALMER + TLDR + xTea	simData_20	0.928165	0.999942	0.962717
sTELLeR + TLDR	simData_10	0.927792	0.999833	0.962466
sTELLeR + TLDR + xTea	simData_40	0.927408	0.999891	0.962286
PALMER + sTELLeR + TLDR	simData_10	0.927379	0.999833	0.962244
PALMER + sTELLeR + TLDR + xTea	simData_40	0.927004	0.999891	0.962069
sTELLeR + TLDR + xTea	simData_10	0.926552	0.999944	0.96185
sTELLeR + TLDR	simData_20	0.926594	0.999766	0.96179
PALMER + sTELLeR + TLDR + xTea	simData_10	0.926138	0.999944	0.961627
PALMER + sTELLeR + TLDR	simData_20	0.926215	0.999766	0.961586
sTELLeR + TLDR + xTea	simData_20	0.925294	0.999941	0.961171
PALMER + sTELLeR + TLDR + xTea	simData_20	0.924915	0.999941	0.960966
PALMER + TLDR	simData_5	0.915885	0.998806	0.95555
PALMER + TLDR + xTea	simData_5	0.914321	0.999658	0.955087
sTELLeR + TLDR	simData_5	0.912523	1	0.954261
PALMER + sTELLeR + TLDR	simData_5	0.912367	1	0.954176
TLDR + xTea	simData_5	0.914478	0.997357	0.954121
sTELLeR + TLDR + xTea	simData_5	0.911742	1	0.953834
PALMER + sTELLeR + TLDR + xTea	simData_5	0.911585	1	0.953748

### Sheet: Supp. Table 1d
te_family	tool	sample_id	recall	precision	f1_score
HERV	PALMER + xTea	simData_40	0.971072	0.999516	0.985089
HERV	PALMER + sTELLeR	simData_40	0.972013	0.997827	0.984751
HERV	PALMER + sTELLeR	simData_10	0.970357	0.998696	0.984323
HERV	PALMER + xTea	simData_10	0.969344	0.999739	0.984307
HERV	sTELLeR + xTea	simData_40	0.966839	0.999757	0.983022
HERV	PALMER + sTELLeR + xTea	simData_40	0.966839	0.999757	0.983022
HERV	PALMER + xTea	simData_20	0.966092	0.999703	0.98261
HERV	sTELLeR + xTea	simData_10	0.96529	1	0.982339
HERV	PALMER + sTELLeR + xTea	simData_10	0.96529	1	0.982339
HERV	PALMER + sTELLeR	simData_20	0.966379	0.998812	0.982328
HERV	sTELLeR + xTea	simData_20	0.961494	1	0.980369
HERV	PALMER + sTELLeR + xTea	simData_20	0.961494	1	0.980369
SVA	PALMER + xTea	simData_40	0.955089	1	0.977029
L1	PALMER + xTea	simData_10	0.953578	1	0.976237
L1	PALMER + xTea	simData_20	0.953129	1	0.976002
SVA	PALMER + xTea	simData_10	0.952618	0.999599	0.975543
SVA	sTELLeR + xTea	simData_40	0.952191	1	0.97551
SVA	PALMER + sTELLeR + xTea	simData_40	0.952191	1	0.97551
L1	PALMER + xTea	simData_40	0.951799	1	0.975304
L1	sTELLeR + xTea	simData_10	0.95154	1	0.975168
L1	sTELLeR + xTea	simData_20	0.951081	1	0.974927
L1	PALMER + sTELLeR + xTea	simData_10	0.950861	1	0.974811
L1	PALMER + sTELLeR + xTea	simData_20	0.950398	1	0.974568
L1	sTELLeR + xTea	simData_40	0.949762	1	0.974234
SVA	PALMER + sTELLeR	simData_40	0.952191	0.996966	0.974064
L1	PALMER + sTELLeR + xTea	simData_40	0.949084	1	0.973877
L1	PALMER + sTELLeR	simData_20	0.951763	0.995952	0.973357
SVA	PALMER + xTea	simData_20	0.948247	0.99956	0.973228
SVA	sTELLeR + xTea	simData_10	0.948032	0.999597	0.973132
SVA	PALMER + sTELLeR + xTea	simData_10	0.948032	0.999597	0.973132
L1	PALMER + sTELLeR	simData_10	0.951993	0.993853	0.972473
SVA	PALMER + sTELLeR	simData_10	0.948414	0.996787	0.971999
L1	PALMER + sTELLeR	simData_40	0.950894	0.993851	0.971898
Alu	PALMER + xTea	simData_40	0.944262	0.999525	0.971108
SVA	sTELLeR + xTea	simData_20	0.944073	0.999558	0.971024
SVA	PALMER + sTELLeR + xTea	simData_20	0.944073	0.999558	0.971024
Alu	PALMER + xTea	simData_10	0.943807	0.9992	0.970714
SVA	PALMER + sTELLeR	simData_20	0.944491	0.997356	0.970204
Alu	PALMER + xTea	simData_20	0.942122	0.999834	0.97012
Alu	sTELLeR + xTea	simData_40	0.941871	0.999841	0.969991
Alu	sTELLeR + xTea	simData_10	0.94139	1	0.96981
Alu	PALMER + sTELLeR + xTea	simData_40	0.941273	0.999841	0.969674
Alu	PALMER + sTELLeR + xTea	simData_10	0.940785	1	0.969489
Alu	sTELLeR + xTea	simData_20	0.940094	1	0.969122
Alu	PALMER + sTELLeR + xTea	simData_20	0.93947	1	0.96879
HERV	PALMER + sTELLeR	simData_5	0.939376	1	0.968741
L1	PALMER + xTea	simData_5	0.939832	0.99936	0.968682
Alu	PALMER + sTELLeR	simData_40	0.941273	0.997308	0.968481
HERV	PALMER + xTea	simData_5	0.938799	1	0.968434
L1	sTELLeR + xTea	simData_5	0.938327	1	0.968183
Alu	PALMER + TLDR	simData_20	0.938846	0.999336	0.968147
Alu	TLDR + xTea	simData_20	0.938222	1	0.968126
Alu	PALMER + sTELLeR	simData_10	0.940785	0.996959	0.968058
L1	PALMER + sTELLeR + xTea	simData_5	0.938026	1	0.968022
Alu	PALMER + TLDR + xTea	simData_20	0.937598	1	0.967794
HERV	PALMER + TLDR	simData_40	0.939793	0.997504	0.967789
HERV	PALMER + TLDR	simData_10	0.938181	0.998921	0.967599
L1	PALMER + sTELLeR	simData_5	0.938628	0.9984	0.967592
Alu	PALMER + sTELLeR	simData_20	0.93947	0.99735	0.967545
Alu	TLDR + xTea	simData_40	0.937388	0.999681	0.967533
Alu	PALMER + TLDR	simData_10	0.937764	0.999195	0.967506
Alu	TLDR + xTea	simData_10	0.937009	0.999839	0.967405
Alu	PALMER + TLDR + xTea	simData_40	0.93679	0.999681	0.967214
Alu	PALMER + TLDR + xTea	simData_10	0.936405	0.999839	0.967083
Alu	PALMER + TLDR	simData_40	0.938285	0.997458	0.966967
Alu	sTELLeR + TLDR	simData_20	0.935569	1	0.966712
Alu	sTELLeR + TLDR + xTea	simData_20	0.935569	1	0.966712
Alu	PALMER + sTELLeR + TLDR	simData_20	0.934945	1	0.966379
Alu	PALMER + sTELLeR + TLDR + xTea	simData_20	0.934945	1	0.966379
HERV	sTELLeR + xTea	simData_5	0.934758	1	0.966279
HERV	PALMER + sTELLeR + xTea	simData_5	0.934758	1	0.966279
HERV	TLDR + xTea	simData_40	0.935089	0.999497	0.966221
HERV	PALMER + TLDR + xTea	simData_40	0.935089	0.999497	0.966221
HERV	sTELLeR + TLDR	simData_40	0.934619	0.999748	0.966087
HERV	PALMER + sTELLeR + TLDR	simData_40	0.934619	0.999748	0.966087
Alu	sTELLeR + TLDR + xTea	simData_40	0.934399	0.99984	0.966013
Alu	sTELLeR + TLDR + xTea	simData_10	0.933988	1	0.965867
Alu	sTELLeR + TLDR	simData_40	0.934399	0.99952	0.965863
Alu	sTELLeR + TLDR	simData_10	0.933988	0.999838	0.965792
Alu	PALMER + sTELLeR + TLDR + xTea	simData_40	0.933802	0.99984	0.965693
HERV	TLDR + xTea	simData_10	0.93362	1	0.965671
HERV	PALMER + TLDR + xTea	simData_10	0.93362	1	0.965671
Alu	PALMER + sTELLeR + TLDR + xTea	simData_10	0.933384	1	0.965544
Alu	PALMER + sTELLeR + TLDR	simData_40	0.933802	0.99952	0.965544
Alu	PALMER + sTELLeR + TLDR	simData_10	0.933384	0.999838	0.965469
HERV	sTELLeR + TLDR	simData_10	0.933114	1	0.9654
HERV	PALMER + sTELLeR + TLDR	simData_10	0.933114	1	0.9654
HERV	PALMER + TLDR	simData_20	0.933908	0.998771	0.965251
HERV	sTELLeR + TLDR + xTea	simData_40	0.930856	0.999747	0.964073
HERV	PALMER + sTELLeR + TLDR + xTea	simData_40	0.930856	0.999747	0.964073
HERV	sTELLeR + TLDR + xTea	simData_10	0.929567	1	0.963498
HERV	PALMER + sTELLeR + TLDR + xTea	simData_10	0.929567	1	0.963498
HERV	TLDR + xTea	simData_20	0.929023	1	0.963206
HERV	PALMER + TLDR + xTea	simData_20	0.929023	1	0.963206
HERV	sTELLeR + TLDR	simData_20	0.928161	1	0.962742
HERV	PALMER + sTELLeR + TLDR	simData_20	0.928161	1	0.962742
Alu	PALMER + TLDR	simData_5	0.925124	0.999554	0.9609
HERV	sTELLeR + TLDR + xTea	simData_20	0.924425	1	0.960729
HERV	PALMER + sTELLeR + TLDR + xTea	simData_20	0.924425	1	0.960729
Alu	PALMER + xTea	simData_5	0.925124	0.999109	0.960694
Alu	TLDR + xTea	simData_5	0.924299	0.999331	0.960351
Alu	PALMER + TLDR + xTea	simData_5	0.924092	0.999554	0.960343
Alu	sTELLeR + xTea	simData_5	0.922649	1	0.959768
Alu	PALMER + sTELLeR + xTea	simData_5	0.922442	1	0.959657
Alu	sTELLeR + TLDR	simData_5	0.921617	1	0.95921
Alu	sTELLeR + TLDR + xTea	simData_5	0.921617	1	0.95921
Alu	PALMER + sTELLeR + TLDR	simData_5	0.921411	1	0.959098
Alu	PALMER + sTELLeR + TLDR + xTea	simData_5	0.921411	1	0.959098
Alu	PALMER + sTELLeR	simData_5	0.922442	0.998214	0.958834
SVA	PALMER + xTea	simData_5	0.919344	0.999287	0.95765
SVA	PALMER + TLDR	simData_40	0.917059	0.999211	0.956374
SVA	TLDR + xTea	simData_40	0.916335	1	0.956341
SVA	PALMER + TLDR + xTea	simData_40	0.916335	1	0.956341
SVA	sTELLeR + xTea	simData_5	0.91541	1	0.955837
SVA	PALMER + sTELLeR + xTea	simData_5	0.91541	1	0.955837
SVA	PALMER + sTELLeR	simData_5	0.91541	0.998569	0.955183
SVA	sTELLeR + TLDR	simData_40	0.913437	1	0.954761
SVA	PALMER + sTELLeR + TLDR	simData_40	0.913437	1	0.954761
SVA	sTELLeR + TLDR + xTea	simData_40	0.913437	1	0.954761
SVA	PALMER + sTELLeR + TLDR + xTea	simData_40	0.913437	1	0.954761
SVA	PALMER + TLDR	simData_10	0.912495	0.999163	0.953865
SVA	PALMER + TLDR + xTea	simData_10	0.912113	0.999581	0.953846
HERV	PALMER + TLDR	simData_5	0.911085	1	0.953474
SVA	TLDR + xTea	simData_10	0.912113	0.998745	0.953465
SVA	sTELLeR + TLDR	simData_10	0.907528	0.999579	0.951332
SVA	PALMER + sTELLeR + TLDR	simData_10	0.907528	0.999579	0.951332
SVA	sTELLeR + TLDR + xTea	simData_10	0.907528	0.999579	0.951332
SVA	PALMER + sTELLeR + TLDR + xTea	simData_10	0.907528	0.999579	0.951332
HERV	PALMER + TLDR + xTea	simData_5	0.907044	1	0.951256
HERV	sTELLeR + TLDR	simData_5	0.906467	1	0.950939
HERV	PALMER + sTELLeR + TLDR	simData_5	0.906467	1	0.950939
HERV	TLDR + xTea	simData_5	0.907044	0.998729	0.950681
L1	PALMER + TLDR	simData_40	0.907445	0.997761	0.950462
L1	TLDR + xTea	simData_10	0.905571	1	0.950446
L1	PALMER + TLDR + xTea	simData_10	0.904891	1	0.950071
L1	PALMER + TLDR	simData_10	0.906703	0.997509	0.949941
L1	TLDR + xTea	simData_40	0.90473	0.99975	0.949869
SVA	PALMER + TLDR	simData_20	0.905259	0.999079	0.949858
SVA	PALMER + TLDR + xTea	simData_20	0.904841	0.999539	0.949836
L1	PALMER + TLDR	simData_20	0.905575	0.998244	0.949654
SVA	TLDR + xTea	simData_20	0.904841	0.999078	0.949628
L1	PALMER + TLDR + xTea	simData_40	0.904051	1	0.949608
L1	TLDR + xTea	simData_20	0.904209	0.999748	0.949582
L1	sTELLeR + TLDR	simData_10	0.903986	0.99975	0.949459
L1	PALMER + TLDR + xTea	simData_20	0.903527	1	0.949319
L1	sTELLeR + TLDR	simData_40	0.903824	0.999499	0.949257
L1	PALMER + sTELLeR + TLDR	simData_10	0.903306	0.999749	0.949084
HERV	sTELLeR + TLDR + xTea	simData_5	0.903002	1	0.949029
HERV	PALMER + sTELLeR + TLDR + xTea	simData_5	0.903002	1	0.949029
L1	sTELLeR + TLDR + xTea	simData_10	0.902853	1	0.948947
L1	PALMER + sTELLeR + TLDR	simData_40	0.903146	0.999499	0.948883
L1	sTELLeR + TLDR	simData_20	0.902844	0.999496	0.948715
L1	PALMER + sTELLeR + TLDR + xTea	simData_10	0.902174	1	0.948571
L1	sTELLeR + TLDR + xTea	simData_40	0.902014	1	0.948483
L1	PALMER + sTELLeR + TLDR	simData_20	0.902162	0.999496	0.948338
L1	sTELLeR + TLDR + xTea	simData_20	0.901479	1	0.948187
L1	PALMER + sTELLeR + TLDR + xTea	simData_40	0.901335	1	0.948108
L1	PALMER + sTELLeR + TLDR + xTea	simData_20	0.900796	1	0.947809
SVA	sTELLeR + TLDR	simData_20	0.900668	0.999537	0.94753
SVA	PALMER + sTELLeR + TLDR	simData_20	0.900668	0.999537	0.94753
SVA	sTELLeR + TLDR + xTea	simData_20	0.900668	0.999537	0.94753
SVA	PALMER + sTELLeR + TLDR + xTea	simData_20	0.900668	0.999537	0.94753
L1	PALMER + TLDR	simData_5	0.895006	0.998657	0.943995
L1	PALMER + TLDR + xTea	simData_5	0.893803	0.999327	0.943624
L1	sTELLeR + TLDR	simData_5	0.8929	1	0.94342
L1	PALMER + sTELLeR + TLDR	simData_5	0.892599	1	0.943252
L1	sTELLeR + TLDR + xTea	simData_5	0.892298	1	0.943084
L1	PALMER + sTELLeR + TLDR + xTea	simData_5	0.891998	1	0.942916
L1	TLDR + xTea	simData_5	0.894103	0.99398	0.9414
SVA	PALMER + TLDR	simData_5	0.87082	1	0.93095
SVA	PALMER + TLDR + xTea	simData_5	0.870164	1	0.930575
SVA	TLDR + xTea	simData_5	0.870164	0.996246	0.928946
SVA	sTELLeR + TLDR	simData_5	0.86623	1	0.92832
SVA	PALMER + sTELLeR + TLDR	simData_5	0.86623	1	0.92832
SVA	sTELLeR + TLDR + xTea	simData_5	0.86623	1	0.92832
SVA	PALMER + sTELLeR + TLDR + xTea	simData_5	0.86623	1	0.92832
